# Extraction-free iDNA metabarcoding of small dung beetles is an efficient method for surveying arboreal mammals in tropical forests

**DOI:** 10.64898/2026.01.16.699964

**Authors:** Torrey W. Rodgers, Arianna Basto, Raider Castro, Erin Marcela Rivera Groves, Charles C. Y. Xu, Elena Hernández, Karen E. Mock, Adrian Forsyth

**Affiliations:** Ecology Center and Department of Wildland Resources, Utah State University Logan, Utah, USA; New Venture Fund, Washington DC, USA; Faculty of Biological Sciences, Ricardo Palma University, Lima, Peru; Andes Amazon Fund, Washington DC, USA; Health Program, Wildlife Conservation Society, Bronx, New York, USA; Faculty of Veterinary Medicine, University of Calgary, Alberta, Canada

**Keywords:** Amazon Basin, biodiversity monitoring, direct PCR, Invertebrate-derived DNA, Madre de Dios, Peru, Primate surveys, Scarabaeidae

## Abstract

Surveying mammals in tropical rainforests, particularly those that inhabit the rainforest canopy, can be challenging. We tested a novel method for detecting rainforest mammals with metabarcoding of iDNA at Los Amigos Biological Station in the Peruvian Amazon. We used an extraction-free, direct PCR approach to metabarcode vertebrate DNA, whereby buffer from tubes that contained dung beetles for 24 hours was used directly in PCR, negating the need for labor-intensive dissection and DNA extraction. We used a mammal-specific marker targeting the mitochondrial 16S gene and a general metazoan marker targeting the mitochondrial COI gene. From just 105 dung beetles, mostly small beetles from the genus *Sylvicanthon,* we detected 42 vertebrate species from 16 orders and 26 families, including 33 mammal species and 10 primates. Of the mammals, more than half were arboreal species. The mammal-specific 16S marker detected more mammal species, but the general COI marker detected some mammals not detected by 16S plus eight avian and one fish species, and, in most cases, yielded sequences from the dung beetles themselves. Because small dung beetles are often abundant and easy to catch in tropical forests, this extraction-free direct PCR method provides a powerful and efficient tool for monitoring mammalian diversity. Our results demonstrate that this method works particularly well for primates and other arboreal mammals that are challenging to detect with traditional methods.
