## Supplemental Table S3 for "Extraction-free iDNA metabarcoding of small dung beetles is an efficient method for surveying arboreal mammals in tropical forests"

### Sheet: Sheet1
Sample	Morphological species	Genetic species
PFA01_01_4	Canthon_luteicolis	Canthon luteicollis
PFA01_05_16	Sylvicanthon_proseni	Sylvicanthon aequinoctialis
PFA01_05_17	Sylvicanthon_bridarolli	Sylvicanthon bridarolli
PFA02_05_18	Sylvicanthon_bridarolli	Sylvicanthon bridarolli
PFA02_05_20	Sylvicanthon _proseni	Deltochilum sp.
PFA02_05_21	Onthophagus_osculati	Onthophagus osculatii
PFA02_05_22	Sylvicanthon_bridarolli	Sylvicanthon bridarolli
PFA02_05_23	Sylvicanthon_proseni	Sylvicanthon aequinoctialis
PFA03_01_3	Onthophagus_osculatii	Onthophagus rubrescens
PFA03_05_25	Sylvicanthon_proseni	Sylvicanthon aequinoctialis
PFA05_05_27	Sylvicanthon_proseni	Sylvicanthon aequinoctialis
PFA05_05_27	Sylvicanthon_proseni	Sylvicanthon aequinoctialis
PFA05_05_28	Onthophagus_transithmius	Onthophagus osculatii
PFA05_05_29	Sylvicanthon_proseni	Deltochilum sp.
PFA05_05_30	Sylvicanthon_proseni	Sylvicanthon aequinoctialis
PFA05_05_32	Sylvicanthon_bridarolli	Sylvicanthon bridarolli
PFA05_05_33	Sylvicanthon_bridarolli	Sylvicanthon bridarolli
PFA05_05_34	Sylvicanthon_proseni	Sylvicanthon aequinoctialis
PFA05_05_35	Sylvicanthon_proseni	Sylvicanthon aequinoctialis
PFA05_05_36	Sylvicanthon_proseni	Deltochilum sp.
PFA05_05_S004	Deltochilum_amazonicum	Deltochilum amazonicum
PFA05_05_S005	Deltochilum_amazonicum	Deltochilum amazonicum
PFA05_05_S006	Deltochilum_amazonicum	Deltochilum sp.
PFA06_05_37	Sylvicanthon_bridarolli	Sylvicanthon bridarolli
PFA06_05_38	Sylvicanthon_proseni	Sylvicanthon aequinoctialis
PFA06_05_42	Sylvicanthon_proseni	Sylvicanthon aequinoctialis
PFA06_05_44	Sylvicanthon_proseni	Sylvicanthon aequinoctialis
PFA06_05_45	Sylvicanthon_proseni	Sylvicanthon bridarolli
PFA07_01_2	Onthophagus_osculatii	Onthophagus rubrescens
PFA07_03_9	Onthophagus_osculatii	Onthophagus rubrescens
PFA07_05_46	Sylvicanthon_proseni	Sylvicanthon aequinoctialis
PFA07_05_48	Sylvicanthon_proseni	Sylvicanthon aequinoctialis
PFA07_05_49	Sylvicanthon_proseni	Sylvicanthon aequinoctialis
PFA07_05_50	Sylvicanthon_bridarolli	Sylvicanthon bridarolli
PFA08_05_58	Sylvicanthon_bridarolli	Sylvicanthon bridarolli
PFA08_05_59	Onthophagus_osculatii	Onthophagus rubrescens
PFA08_05_60	Sylvicanthon_bridarolli	Sylvicanthon bridarolli
PFA08_05_61	Sylvicanthon_bridarolli	Sylvicanthon bridarolli
PFA08_05_62	Sylvicanthon_proseni	Sylvicanthon aequinoctialis
PFA08_05_63	Sylvicanthon_bridarolli	Sylvicanthon bridarolli
PFA08_05_64	Sylvicanthon_bridarolli	Sylvicanthon bridarolli
PFA08_05_65	Sylvicanthon_proseni	Sylvicanthon aequinoctialis
PFA08_05_66	Sylvicanthon_proseni	Sylvicanthon aequinoctialis
PFA08_05_67	Sylvicanthon_proseni	Sylvicanthon aequinoctialis
PFA08_05_68	Sylvicanthon_proseni	Sylvicanthon aequinoctialis
PFA08_05_70	Sylvicanthon_bridarolli	Sylvicanthon bridarolli
PFA08_05_71	Sylvicanthon_proseni	Sylvicanthon aequinoctialis
PFA08_05_73	Sylvicanthon_bridarolli	Sylvicanthon bridarolli
PFA09_05_51	Sylvicanthon_proseni	Sylvicanthon aequinoctialis
PFA09_05_52	Sylvicanthon_proseni	Sylvicanthon aequinoctialis
PFA09_05_53	Sylvicanthon_proseni	Sylvicanthon aequinoctialis
PFA09_05_54	Sylvicanthon_proseni	Sylvicanthon aequinoctialis
PFA09_06_93	Sylvicanthon_proseni	Sylvicanthon aequinoctialis
PFA09_06_98	Sylvicanthon_proseni	Sylvicanthon aequinoctialis
PFA10_05_55	Sylvicanthon_proseni	Sylvicanthon aequinoctialis
PFA10_05_57	Sylvicanthon_bridarolli	Sylvicanthon bridarolli
PFA10_05_57	Sylvicanthon_bridarolli	Sylvicanthon bridarolli
PFA10_06_101	Sylvicanthon_proseni	Sylvicanthon aequinoctialis
PT01_01_75	Sylvicanthon_proseni	Dichotomius batesi
PT01_01_76	Sylvicanthon_proseni	Sylvicanthon aequinoctialis
PT01_01_78	Eurysternus_caribaeus	Eurysternus hypocrita
PT01_01_79	Dichotomius_batesi	Dichotomius batesi
PT01_01_80	Sylvicanthon_proseni	Sylvicanthon aequinoctialis
PT01_01_81	Dichotomius_batesi	Dichotomius batesi
PT01_01_82	Dichotomius_batesi	Dichotomius batesi
PT01_01_83	Dichotomius_batesi	Dichotomius batesi
PT01_01_84	Eurysternus_caribaeus	Eurysternus hypocrita
PT01_01_85	Sylvicanthon_proseni	Sylvicanthon aequinoctialis
PT03_01_87	Onthophagus_osculatii	Onthophagus rubrescens
PT03_01_88	Onthophagus_osculatii	Onthophagus rubrescens
PT03_01_90	Sylvicanthon_proseni	Sylvicanthon aequinoctialis
PT03_01_91	Onthophagus_osculatii	Onthophagus osculatii
